# Cultivation of SAR202 Bacteria from the Ocean

**DOI:** 10.1101/2023.03.25.534242

**Authors:** Yeonjung Lim, Ji-Hui Seo, Stephen J. Giovannoni, Ilnam Kang, Jang-Cheon Cho

## Abstract

Here we report the first successful cultivation of SAR202 bacteria, a superorder in the phylum *Chloroflexota*, which have long been at the top of “most wanted” lists of uncultivated microbial life. It has been proposed that ancient expansions of catabolic enzyme paralogs in SAR202 broadened the spectrum of organic compounds they could oxidize, leading to transformations of the Earth’s carbon cycle. We cultured the cells from surface seawater using dilution-to-extinction culturing. Their growth was very slow (0.18-0.24 day^-1^) and was inhibited by exposure to light. The genomes, of ca. 3.08 Mbp, encoded archaella, archaeal motility structures, and multiple sets of paralogs, including 80 genes in enolase superfamily and 44 genes in NAD(P)-dependent dehydrogenase family. We propose that these paralogs participate in multiple parallel pathways of non-phosphorylative sugar and sugar acid catabolism, and demonstrate that, as predicted by this scheme, the sugars ʟ-fucose and ʟ-rhamnose and their lactone and acid forms are utilized by these cells.
