## Supplementary Table 3 for "Cultivation of SAR202 Bacteria from the Ocean"

### Sheet: Sheet1
Supplementary Table 3. Information on the metabolic pathway steps of strain JH545 indicated by the numbers in Fig. 3.
Metabolism categories	Number	Gene	Enzyme name	EC No.	COG	KO*	Ect.
Carbon metabolism
Glycolysis	1	glk	glucokinase	2.7.1.2	COG0837	K00845
	2	tal-pgi	transaldolase / glucose-6-phosphate isomerase	2.2.1.2, 5.3.1.9		K13810
	3	pfk, pfp	ATP-dependent phosphofructokinase, diphosphate-dependent phosphofructokinase	2.7.1.11, 2.7.1.90	COG0205	K21071
	4	ALDO	fructose-bisphosphate aldolase, class I	4.1.2.13	COG3588	K01623
	5	tpiA	triosephosphate isomerase	5.3.1.1	COG0149	K01803
	6	gapA	glyceraldehyde 3-phosphate dehydrogenase	1.2.1.12	COG0057	K00134
	7	pgk	phosphoglycerate kinase	2.7.2.3	COG0126	K00927
	8	gpmI	2,3-bisphosphoglycerate-independent phosphoglycerate mutase	5.4.2.12	COG0696	K15633
	9	eno	enolase	4.2.1.11	COG0148	K01689
	10	pyk	pyruvate kinase	2.7.1.40	COG0469	K00873
	11	ppdK	pyruvate, orthophosphate dikinase	2.7.9.1	COG0574	K01006
Pyruvate decarboxylation	12	porA, porB, porC, PorD	pyruvate ferredoxin oxidoreductase alpha subunit, pyruvate ferredoxin oxidoreductase beta subunit, pyruvate ferredoxin oxidoreductase gamma subunit, pyruvate ferredoxin oxidoreductase delta subunit	1.2.7.1	COG0674, COG1144	K00169, K00170, K00172, K00171
	13	pdhA, pdhB, pdhC, pdhD	pyruvate dehydrogenase E1 component alpha subunit, pyruvate dehydrogenase E1 component beta subunit, dihydrolipoamide dehydrogenase	1.2.4.1, 2.3.1.12, 1.8.1.4	COG1071, COG0508, COG1249	K00161, K00162, K00627, K00382
	14	pyc	pyruvate carboxylase	6.4.1.1	COG1038	K01958
TCA cycle	15	gltA	citrate synthase	2.3.3.1	COG0372	K01647
	16	acnA	aconitate hydratase	4.2.1.3	COG0065 COG1048	K01681
	17	icd	isocitrate dehydrogenase	1.1.1.42	COG0538	K00031
	18	korA, korB, oorA, oorB, oforA, oforB	2-oxoglutarate/2-oxoacid ferredoxin oxidoreductase subunit alpha	1.2.7.11, 1.2.7.3	COG1014, COG1013	K00174, K00175
	19	pdhD	dihydrolipoamide dehydrogenase	1.8.1.4	COG1249	K00382
	20	sucD, sucC	succinyl-CoA synthetase alpha subunit, succinyl-CoA synthetase beta subunit	6.2.1.5	COG0074, COG0045	K01902, K01903
	21	sdhA, frdA, sdhB, frdB, sdhC, frdC,	succinate dehydrogenase / fumarate reductase, flavoprotein subunit succinate dehydrogenase / fumarate reductase, iron-sulfur subunit, succinate dehydrogenase / fumarate reductase, cytochrome b subunit	1.3.5.1, 1.3.5.4	COG1053, COG0479, COG2009	K00239, K00240, K00241,
	22	fumC	fumarate hydratase, class II	4.2.1.2	COG0114	K01679
	23	mdh	malate dehydrogenase	1.1.1.37	COG0039	K00024
Pentose Phosphate pathway (PPP)	24	azf	NAD+ dependent glucose-6-phosphate dehydrogenase	1.1.1.388	COG0451	K19243
	25	pgl	6-phosphogluconolactonase	3.1.1.31	COG2706	K07404
	26	gnd, gntZ	6-phosphogluconate dehydrogenase	1.1.1.44, 1.1.1.343	COG0362, COG1023	K00033
	27	rpiB	ribose 5-phosphate isomerase B	5.3.1.6	COG0698	K01808
	28	rpe	ribulose-phosphate 3-epimerase	5.1.3.1	COG0036	K01783
	29	tktA, tktB	transketolase	2.2.1.1	COG0021	K00615
	30	talA, talB	transaldolase	2.2.1.2	COG0176	K00616
	31	prsA	ribose-phosphate pyrophosphokinase	2.7.6.1	COG0462	K00948
	32	rbsK	ribokinase	2.7.1.15	COG0524	K00852
Entner-Doudoroff shunt (ED pathway)	24	azf	NAD+ dependent glucose-6-phosphate dehydrogenase	1.1.1.388	COG0451	K19243
	25	pgl	6-phosphogluconolactonase	3.1.1.31	COG2706	K07404
	33	edd	phosphogluconate dehydratase	4.2.1.12	COG0129	K01690
	34	eda	2-dehydro-3-deoxyphosphogluconate aldolase, (4S)-4-hydroxy-2-oxoglutarate aldolase	4.1.2.14, 4.1.3.42	COG0800	K01625
Fucose metabolism	35	E1.1.1.122	D-threo-aldose 1-dehydrogenase	1.1.1.122	COG0667 COG1028	K00064
	36	K07046	L-fuconolactonase	3.1.1.120	COG3618	K07046
	37		L-fuconate dehydratase		COG4948
	38	K18335	2-keto-3-deoxy-L-fuconate dehydrogenase	1.1.1.434	COG1028	K18335
	39		2,4-didehydro-3-deoxy-L-rhamnonate hydrolase		COG0179
	40		2-dehydro-3-deoxy-L-rhamnonate aldolase		COG3836 COG0329
Rhamnose metabolism	41		L-rhamnose 1-dehydrogenase		COG0667 COG1028
	42		L-rhamnono-1,4-lactonase		COG3618
	43	rhmD	L-rhamnonate dehydratase	4.2.1.90	COG4948	K12661
	44		2-dehydro-3-deoxy-L-rhamnonate dehydrogenase (NAD+)		COG1028
	39		2,4-didehydro-3-deoxy-L-rhamnonate hydrolase		COG0179
	40		2-dehydro-3-deoxy-L-rhamnonate aldolase		COG3836 COG0329
Galactose degradation	80	sacA	beta-fructofuranosidase	3.2.1.26	COG1621	K01193
	81	melA	alpha-galactosidase	3.2.1.22	COG1486	K07406
Pyruvate related metabolism	45	acs	acetyl-CoA synthetase	6.2.1.1	COG0365	K01895
	46	ppc	phosphoenolpyruvate carboxylase	4.1.1.31	COG2352	K01595
	47	maeA	malate dehydrogenase (oxaloacetate-decarboxylating)	1.1.1.38	COG0281	K00027
Glyoxylate metabolism	48	aceA	isocitrate lyase	4.1.3.1	COG2224	K01637
	49	glcD	glycolate oxidase	1.1.3.15	COG0277	K00104
	50	gyaR	glyoxylate reductase	1.1.1.26	COG1052	K00015
Propanoate metabolism	45	acs	acetyl-CoA synthetase	6.2.1.1	COG0365	K01895
	51	prpC	2-methylcitrate synthase	2.3.3.5	COG0372	K01659
	52	prpD	2-methylcitrate dehydratase	4.2.1.79	COG2079	K01720
	53	acnB	2-methylisocitrate dehydratase	4.2.1.99	COG1049	K01682
	54	prpB	methylisocitrate lyase	4.1.3.30	COG2513	K03417
Trehalose synthesis	55	pmm-pgm	phosphomannomutase / phosphoglucomutase	5.4.2.8, 5.4.2.2	COG1109	K15778
	56	galF	UTP--glucose-1-phosphate uridylyltransferase	2.7.7.9	COG1210	K00963
	57	otsA	trehalose 6-phosphate synthase	2.4.1.15, 2.4.1.347	COG0380	K00697
	58	otsB	trehalose 6-phosphate phosphatase	3.1.3.12	COG1877	K01087
Energy metabolism
Oxidative phosphorylation	59	nuoA, nuoB, nuoC, nuoD, nuoE, nuoF, nuoG, nuoH, nuoI, nuoK, nuoL, nuoM, nuoN	NADH-quinone oxidoreductase subunit A, NADH-quinone oxidoreductase subunit B, NADH-quinone oxidoreductase subunit C, NADH-quinone oxidoreductase subunit D, NADH-quinone oxidoreductase subunit E, NADH-quinone oxidoreductase subunit F, NADH-quinone oxidoreductase subunit G, NADH-quinone oxidoreductase subunit H, NADH-quinone oxidoreductase subunit I, NADH-quinone oxidoreductase subunit K, NADH-quin…	7.1.1.2	COG0838, COG0377, COG0852, COG0649, COG1905, COG1894, COG1034, COG1005, COG1143, COG0839, COG1009, COG1008, COG1007	K00330, K00331, K00332, K00333, K00334, K00335, K00336, K00337, K00338, K00339, K00341, K00342, K00343
	60	sdhA, frdA, sdhB, frdB, sdhC, frdC, sdhD, frdD	succinate dehydrogenase / fumarate reductase, flavoprotein, succinate dehydrogenase / fumarate reductase, iron-sulfur subunit, succinate dehydrogenase / fumarate reductase, cytochrome b subunit, succinate dehydrogenase / fumarate reductase, membrane anchor subunit	1.3.5.1, 1.3.5.4	COG1053, COG0479, COG2009, COG2142	K00239, K00240, K00241, K00242
	61	coxA, ctaD, coxB, ctaC, coxC, ctaE, coxD, ctaF,	cytochrome c oxidase subunit I, cytochrome c oxidase subunit II, cytochrome c oxidase subunit III, cytochrome c oxidase subunit IV,	7.1.1.9	COG0843, COG1622, COG1845, COG3125,	K02274, K02275, K02276, K02277,
	62	atpA, atpD, atpH, atpC, atpG, atpB, atpF, atpE	F-type H+/Na+-transporting ATPase subunit alpha, F-type H+/Na+-transporting ATPase subunit beta, F-type H+-transporting ATPase subunit delta, F-type H+-transporting ATPase subunit epsilon, F-type H+-transporting ATPase subunit gamma, F-type H+-transporting ATPase subunit a, F-type H+-transporting ATPase subunit b, F-type H+-transporting ATPase subunit c	7.1.2.2, 7.2.2.1	COG0056, COG0055, COG0712, COG0355, COG0224, COG0356, COG0711, COG0636	K02111, K02112, K02113, K02114, K02115, K02108, K02109, K02110
Carbon fixation: Reductive TCA	63	aclA	ATP-citrate lyase alpha-subunit	2.3.3.8		K15230
	12	porA, porB, porC, PorD	pyruvate ferredoxin oxidoreductase alpha subunit, pyruvate ferredoxin oxidoreductase beta subunit, pyruvate ferredoxin oxidoreductase gamma subunit, pyruvate ferredoxin oxidoreductase delta subunit	1.2.7.1	COG0674, COG1144	K00169, K00170, K00172, K00171
	11	ppdK	pyruvate, orthophosphate dikinase	2.7.9.1	COG0574	K01006
	46	ppc	phosphoenolpyruvate carboxylase	4.1.1.31	COG2352	K01595
	23	mdh	malate dehydrogenase	1.1.1.37	COG0039	K00024
	22	fumC	fumarate hydratase, class II	4.2.1.2	COG0114	K01679
	21	sdhA, frdA, sdhB, frdB, sdhC, frdC,	succinate dehydrogenase / fumarate reductase, flavoprotein subunit succinate dehydrogenase / fumarate reductase, iron-sulfur subunit, succinate dehydrogenase / fumarate reductase, cytochrome b subunit	1.3.5.1, 1.3.5.4	COG1053, COG0479, COG2009	K00239, K00240, K00241,
	20	sucD, sucC	succinyl-CoA synthetase alpha subunit, succinyl-CoA synthetase beta subunit	6.2.1.5	COG0074, COG0045	K01902, K01903
	18	korA, korB, oorA, oorB, oforA, oforB	2-oxoglutarate/2-oxoacid ferredoxin oxidoreductase subunit alpha	1.2.7.11, 1.2.7.3	COG1014, COG1013	K00174, K00175
Sulfur metabolism
Assimilatory sulfate reduction	64	cysN, cysD	sulfate adenylyltransferase subunit 1, sulfate adenylyltransferase subunit 2	2.7.7.4	COG2895 COG0175	K00956, K00957
	65	cysNC	bifunctional enzyme CysN/CysC	2.7.7.4, 2.7.1.25	COG0529, COG0529	K00955
	66	cysH	phosphoadenosine phosphosulfate reductase	1.8.4.8, 1.8.4.10	COG0175	K00390
	67	sir	sulfite reductase (ferredoxin)	1.8.7.1		K00392
Thiosulfate disproportionation	68	sseA	thiosulfate/3-mercaptopyruvate sulfurtransferase (=rhodanese)	2.8.1.1, 2.8.1.2	COG2897	K01011
	69	sqr	sulfide:quinone oxidoreductase	1.8.5.4	COG0446	K17218
DMSO reduction	70	dmsA, dmsB, dmsC	anaerobic dimethyl sulfoxide reductase subunit A, dimethyl sulfoxide reductase iron-sulfur subunit, dimethyl sulfoxide reductase membrane subunit	1.8.5.3	COG0243, COG0437, COG5557	K07306, K00184, K00185
Sulfatase	71	ARSA, aslA, betC	arylsulfatase A arylsulfatase, choline-sulfatase	3.1.6.8, 3.1.6.1, 3.1.6.6	COG3119	K01134, K01130, K01133
Mycothiol biosynthesis	82	INO1	myo-inositol-1-phosphate synthase	5.5.1.4	COG1260	K01858
	83	mshA	D-inositol-3-phosphate glycosyltransferase	2.4.1.250	COG0438	K15521
	84	mshB	N-acetyl-1-D-myo-inositol-2-amino-2-deoxy-alpha-D-glucopyranoside deacetylase	3.5.1.103	COG2120	K15525
	85	mshC	L-cysteine:1D-myo-inositol 2-amino-2-deoxy-alpha-D-glucopyranoside ligase	6.3.1.13	COG0215	K15526
	86	mshD	mycothiol synthase	2.3.1.189	COG0456	K15520
Nitrogen metabolism
GOGAT(glutamate synthetase)	72	glnA	glutamine synthetase	6.3.1.2	COG0174	K01915
	73	gltB	glutamate synthase (NADPH) large chain	1.4.1.13	COG0067, COG0069, COG0070	K00265
Nitrate reduction	74	glpA, glpD	glycerol-3-phosphate dehydrogenase	1.1.5.3	COG0578	K00111
	75	napA napB	nitrate reductase (cytochrome), nitrate reductase (cytochrome), electron transfer subunit	1.9.6.1	COG0243, COG3043	K02567, K02568
Denitrification	76	nosZ	nitrous-oxide reductase	1.7.2.4	COG4263	K00376
Phosphorus metabolism
Phosphonate metabolism	77	form1	phosphoenolpyruvate phosphomutase / cytidylyltransferase	5.4.2.9	COG2513, COG0615	K23999
	78	E4.1.1.82	phosphonopyruvate decarboxylase	4.1.1.8.2		K09459
	79	phnW	2-aminoethylphosphonate-pyruvate transaminase	2.6..1.37	COG0075	K03430
Light-related genes
Cartenoid biosynthesis	88	dxr	1-deoxy-D-xylulose-5-phosphate reductoisomerase	1.1.1.267	COG0743	K00099
	89	ispDF	2-C-methyl-D-erythritol 4-phosphate cytidylyltransferase, 2-C-methyl-D-erythritol 2,4-cyclodiphosphate synthase	2.7.7.60, 4.6.1.12	COG1211, COG0245	K12506
	90	ispE	4-diphosphocytidyl-2-C-methyl-D-erythritol kinase	2.7.1.148	COG1947	K00919
	91	gcpE, ispG	(E)-4-hydroxy-3-methylbut-2-enyl-diphosphate synthase	1.17.7.1, 1.17.7.3	COG0821	K03526
	92	ispH, lytB	4-hydroxy-3-methylbut-2-en-1-yl diphosphate reductase	1.17.7.4	COG0761	K03527
proteorhodopsin	93	FDPS	farnesyl diphosphate synthase	2.5.1.1, 2.5.1.10		K00787
	94	crtE	geranylgeranyl diphosphate synthase, type I	2.5.1.29	COG0142	K13787
	95	crtB	15-cis-phytoene synthase	2.5.1.32	COG1562	K02291
	96	crtI	phytoene desaturase	1.3.99.26, 1.3.99.28, 1.3.99.29, 1.3.99.31		K10027
	98		Heliorhodopsion				PF18761
Amino acid metabolism
Alaine	99	alaA	alanine-synthesizing transaminase	2.6.1.2, 2.6.1.66	COG0436	K14260	PF00155
	100		alanine---oxo-acid transaminase	2.6.1.12			PF01063
	101	agxt	alanine-glyoxylate transaminase, serine-glyoxylate transaminase, serine-pyruvate transaminase	2.6.1.44, 2.6.1.45, 2.6.1.51		K00830
	102	ala	alanine dehydrogenase	1.4.1.1	COG2423	K19244
	103	nifS	cysteine desulfurase	2.8.1.7	COG1104	K04487
Aspartate	104	aspB	aspartate aminotransferase	2.6.1.1	COG0436	K00812
Asparagine	105	asnB	asparagine synthase (glutamine-hydrolysing)	6.3.5.4	COG0367	K01953
Glutamate	73	gltB	glutamate synthase (NADPH) large chain	1.4.1.13	COG0067, COG0069, COG0070	K00265
	106	purQ	phosphoribosylformylglycinamidine synthase subunit PurQ, glutaminase	6.3.5.3 3.5.1.2	COG0047	K23265
	107	glnA	glutamine synthetase	6.3.1.2	COG0174	K01915
	108	carA, carB	carbamoyl-phosphate synthase small subunit, carbamoyl-phosphate synthase large subunit	6.3.5.5	COG0505, COG0458	K01955, K01956
	109	purF	amidophosphoribosyltransferase	2.4.2.14	COG0034	K00764
Serine	111	serA	D-3-phosphoglycerate dehydrogenase	1.1.1.95	COG0111	K00058
	112	GGAT	glutamate--glyoxylate aminotransferase	2.6.1.44		K14272
	101	agxt	alanine-glyoxylate transaminase, serine-glyoxylate transaminase, serine-pyruvate transaminase	2.6.1.44, 2.6.1.45, 2.6.1.51		K00830
	114	ltaE	threonine aldolase	4.1.2.48	COG2008	K01620
Glycine	115	glyA	glycine hydroxymethyltransferase	2.1.2.1	COG0112	K00600
	116	gcvPA, gcvPB	glycine dehydrogenase subunit 1, glycine dehydrogenase subunit 2	1.4.4.2	COG0403, COG1003	K00282, K00283
	117	gcvT	aminomethyltransferase	2.1.2.10	COG0404	K00605
	118	pdhD	dihydrolipoamide dehydrogenase	1.8.1.4	COG1249	K00382
	101	agxt	alanine-glyoxylate transaminase, serine-glyoxylate transaminase, serine-pyruvate transaminase	2.6.1.44, 2.6.1.45, 2.6.1.51		K00830
	114	ltaE	threonine aldolase	4.1.2.48	COG2008	K01620
	121	E1.5.3.1, soxB	sarcosine oxidase, sarcosine oxidase, subunit beta	1.5.3.1	COG0665, COG0665	k00301, K00303
Threonine	122	lysC	aspartate kinase	2.7.2.4	COG0527	K00928
	123	asd	aspartate-semialdehyde dehydrogenase	1.2.1.11	COG0136	K00133
	124	hom	homoserine dehydrogenase	1.1.1.3	COG0460	K00003
	125	thrB	homoserine kinase	2.7.1.39	COG0083	K00872
	126	thrC	threonine synthase	4.2.3.1	COG0498	K01733
Lysine	122	lysC	aspartate kinase	2.7.2.4	COG0527	K00928
	123	asd	aspartate-semialdehyde dehydrogenase	1.2.1.11	COG0136	K00133
	127	dapA	4-hydroxy-tetrahydrodipicolinate synthase	4.3.3.7	COG0329	K01714
	128	dapB	4-hydroxy-tetrahydrodipicolinate reductase	1.17.1.8	COG0289	K00215
	129	E2.6.1.83	LL-diaminopimelate aminotransferase	2.6.1.83	COG0436	K10206
	130	dapF	diaminopimelate epimerase	5.1.1.7	COG0253	K01778
	131	lysA	diaminopimelate decarboxylase	4.1.1.20	COG0019	K01586
Arginine	132	argJ	glutamate N-acetyltransferase, amino-acid N-acetyltransferase	2.3.1.35 2.3.1.1	COG1364	K00620
	133	argB	acetylglutamate kinase	2.7.2.8	COG0548	K00930
	134	argC	N-acetyl-gamma-glutamyl-phosphate reductase	1.2.1.38	COG0002	K00145
	135	argD	acetylornithine, N-succinyldiaminopimelate aminotransferase	2.6.1.11	COG0160, COG4992	K00821
	136	argJ	glutamate N-acetyltransferase, amino-acid N-acetyltransferase	2.3.1.35, 2.3.1.1	COG1364	K00620
	137	argF	ornithine carbamoyltransferase	2.1.3.3	COG0078	K00611
	138	argG	argininosuccinate synthase	6.3.4.5	COG0137	K01940
	139	argH	argininosuccinate lyase	4.3.2.1	COG0165	K01755
Proline	140	proB	glutamate 5-kinase	2.7.2.11	COG0263	K00931
	141	proA	glutamate-5-semialdehyde dehydrogenase	1.2.1.41	COG0014	K00147
	142	proC	pyrroline-5-carboxylate reductase	1.5.1.2	COG0345	K00286
Histidine	143	hisG	ATP phosphoribosyltransferase	2.4.2.17	COG0040	K00765
	144	hisIE	phosphoribosyl-AMP cyclohydrolase / phosphoribosyl-ATP pyrophosphohydrolase	3.5.4.19, 3.6.1.31	COG0139, COG0140	K11755
	145	hisI	phosphoribosyl-AMP cyclohydrolase	3.5.4.19	COG0139	K01496
	146	hisA	phosphoribosylformimino-5-aminoimidazole carboxamide ribotide isomerase	5.3.1.16	COG0106	K01814
	147	hisF	imidazole glycerol-phosphate synthase subunit HisF	4.3.2.10	COG0107	K02500
	148	hisB	imidazoleglycerol-phosphate dehydratase	4.2.1.19	COG0131	K01693
	149	hisC	histidinol-phosphate aminotransferase	2.6.1.9	COG0079	K00817
	150	E3.1.3.15B	histidinol-phosphatase (PHP family)	3.1.3.15	COG1387	K04486
	151	hisD	histidinol dehydrogenase	1.1.1.23	COG0141	K00013
Branched chain amino acid-Isoleucine, Valine	152	ilvA	threonine dehydratase	4.3.1.19	COG1171	K01754
	153	ilvB, ilvG, ilvI, ilvH, ilvN	acetolactate synthase I/II/III large subunit, acetolactate synthase I/III small subunit	2.2.1.6	COG0028, COG0440	K01652, K01653
	154	ilvC	ketol-acid reductoisomerase	1.1.1.86	COG0059	K00053
	155	ilvD	dihydroxy-acid dehydratase	4.2.1.9	COG0129	K01687
	156	ilvE	branched-chain amino acid aminotransferase	2.6.1.42	COG0115	K00826
Branched chain amino acid-Leucine	157	leuA	2-isopropylmalate synthase	2.3.3.13	COG0119	K01649
	158	leuC, leuD	3-isopropylmalate/(R)-2-methylmalate dehydratase large subunit, 3-isopropylmalate/(R)-2-methylmalate dehydratase small subunit	4.2.1.33, 4.2.1.35	COG0065, COG0066	K01703, K01704
	159	leuB	3-isopropylmalate dehydrogenase	1.1.1.85	COG0473	K00052
	156	ilvE	branched-chain amino acid aminotransferase	2.6.1.42	COG0115	K00826
Methionine (S-adenyl-L-methionine cycle)	161	yitJ	methionine synthase / methylenetetrahydrofolate reductase(NADPH)	2.1.1.13, 1.5.1.20	COG0646, COG0685	K24042
	162	metK	S-adenosylmethionine synthetase	2.5.1.6	COG0192, COG1812	K00789
	163	dcm	DNA (cytosine-5)-methyltransferase 1	2.1.1.37	COG0270	K00558
	164	ahcY	adenosylhomocysteinase	3.3.1.1	COG0499	K01251
L-methionine biosynthesis	122	lysC	aspartate kinase	2.7.2.4	COG0527	K00928
	123	asd	aspartate-semialdehyde dehydrogenase	1.2.1.11	COG0136	K00133
	124	hom	homoserine dehydrogenase	1.1.1.3	COG0460	K00003
	165	metA	homoserine O-succinyltransferase/O-acetyltransferase	2.3.1.46, 2.3.1.31	COG1897	K00651
	166	metY, MET17	O-acetylhomoserine (thiol)-lyase, O-acetylhomoserine/O-acetylserine sulfhydrylase	2.5.1.49 2.5.1.47	COG2873, COG2873	K01740, K17069
	161	yitJ	methionine synthase / methylenetetrahydrofolate reductase(NADPH)	2.1.1.13, 1.5.1.20	COG0646, COG0685	K24042
Cystein biosynthesis	167	serA	D-3-phosphoglycerate dehydrogenase / 2-oxoglutarate reductase	1.1.1.95, 1.1.1.399	COG0111	K00058
	168	serC	phosphoserine aminotransferase	2.6.1.52	COG1932	K00831
	169	cysM	[CysO sulfur-carrier protein]-thiocarboxylate-dependent cysteine synthase	2.5.1.113	COG0031	K21148
	170	mec	[CysO sulfur-carrier protein]-S-L-cysteine hydrolase	3.13.1.6	COG1310	K21140
	171	K00666	fatty-acyl-CoA synthase	6.2.1.-	COG0318	K00666
ABC transporters
Molybdate transporter	173	modA	molybdate transport system substrate-binding protein		COG0725	K02020
	174	modB	molybdate transport system permease protein		COG4149	K02018
	175	modC	molybdate transport system ATP-binding protein	7.3.2.5	COG4148	K02017
Iron(III) transporter	176	afuA, fbpA	iron(III) transport system substrate-binding protein		COG1840	K02012
	177	afuB, fbpB	iron(III) transport system permease protein		COG1178	k02011
	178	afuC, fbpC	iron(III) transport system ATP-binding protein	7.2.2.7	COG3842	k02010
Putative hydroxymethylpyrimidine transporter	179	thiY	putative hydroxymethylpyrimidine transport system substrate-binding protein		COG0715	K15598
Phosphate transporter	180	pstS	phosphate transport system substrate-binding protein		COG0226	K02040
	181	pstC	phosphate transport system permease protein		COG0573	K02037
	182	pstA	phosphate transport system permease protein		COG0581	K02038
	183	pstB	phosphate transport system ATP-binding protein	7.3.2.1	COG1117	K02036
Oligopeptide transporter	184	oppA, mppA	oligopeptide transport system substrate-binding protein		COG4166	K15580
	185	oppD	oligopeptide transport system ATP-binding protein		COG0444	K15583
	186	oppF	oligopeptide transport system ATP-binding protein		COG4608	K10823
Peptides/nickel transporter	187	ABC.PE.S	peptide/nickel transport system substrate-binding protein		COG0747	K02035
	188	ABC.PE.P	peptide/nickel transport system permease protein		COG0601	K02033
	189	ABC.PE.P1	peptide/nickel transport system permease protein		COG1173	K02034
	190	ddpD	peptide/nickel transport system ATP-binding protein		COG0444, COG1123	K02031
Iron complex transporter	191	ABC.FEV.S	iron complex transport system substrate-binding protein		COG0614	K02016
	192	ABC.FEV.P	iron complex transport system permease protein		COG0609	K02015
	193	ABC.FEV.A	iron complex transport system ATP-binding protein	7.2.2.-	COG1120	K02013
Zinc transporter	194	znuA	zinc transport system substrate-binding protein		COG4531	K09815
	195	znuB	zinc transport system permease protein		COG1108	K09816
	196	znuC	zinc transport system ATP-binding protein	7.2.2.-	COG1121	K09817
Biotin transporter	197	bioY	biotin transport system substrate-specific component		COG1268	K03523
Lipooligosaccharide transporter	198	nodJ	lipooligosaccharide transport system permease protein		COG0842	K09694
	199	nodI	lipooligosaccharide transport system ATP-binding protein		COG1131	K09695
Heme transporter	200	ccmC	heme exporter protein C		COG0755	K02195
	201	ccmB	heme exporter protein B		COG2386	K02194
	202	ccmA	heme exporter protein A		COG4133	K02193
Other Tranporters	203	kch	voltage-gated potassium channel		COG1226	K10716
	204	amt	ammonium transporter		COG0004	K03320
	205	ybiO	moderate conductance mechanosensitive channel		COG0668	K22044
	206	crcB	fluoride exporter		COG0239	K06199
	207	cvrA	potassium/hydrogen antiporter		COG3263	K11105
	208	trkH	trk system potassium uptake protein		COG0168	K03498
	209	benE	benzoate membrane transport protein		COG3135	K05782
	210	TC.SULP	sulfate permease, SulP family		COG0659	K03321
	211	ACR3	arsenite transporter		COG0798	K03325
	212	hppA	Na+-translocating Ppase		COG3808	K15987
	213	mmdB	carboxybiotin decarboxylase	EC:7.2.4.1	COG1883	K20509
	214	mmdA	methylmalonyl-CoA decarboxylase subunit alpha	EC:7.2.4.3	COG4799	K01604
	215	mmdC	glutaconyl-CoA/methylmalonyl-CoA decarboxylase subunit gamma		COG0511	K23351
Flagella-related genes
Archaellum	216	flaB	archaeal flagellin FlaB		COG1681	K07325
	217	flaG	archaeal flagellar protein FlaG		COG3354	K07330
	218	flaH	archaeal flagellar protein FlaH		COG2874	K07331
	219	flaI	archaeal flagellar protein FlaI		COG0630	K07332
	220	flaJ	archaeal flagellar protein FlaJ		COG1955	K07333
*Assignment of KO (KEGG orthology) IDs to enzymatic steps is based on annotation using BlastKOALA and KofamKOALA. Note that some KO IDs assigned based on KofamKOALA do not satisfy pre-computed score thresholds of KOfam models.
